# Nanomechanical phenotypes in cMyBP-C mutants that cause hypertrophic cardiomyopathy

**DOI:** 10.1101/2020.09.19.304618

**Authors:** Carmen Suay-Corredera, Maria Rosaria Pricolo, Diana Velázquez-Carreras, Carolina Pimenta-Lopes, David Sánchez-Ortiz, Iñigo Urrutia-Irazabal, Silvia Vilches, Fernando Dominguez, Giulia Frisso, Lorenzo Monserrat, Pablo García-Pavía, Elías Herrero-Galán, Jorge Alegre-Cebollada

**Author notes:** To whom correspondence should be addressed. Twitter: @AlegreCebollada.

## Abstract

Hypertrophic cardiomyopathy (HCM) is a disease of the myocardium caused by mutations in sarcomeric proteins with mechanical roles, such as the molecular motor myosin. Around half of the HCM-causing genetic variants target contraction modulator cardiac myosin-binding protein C (cMyBP-C), although the underlying pathogenic mechanisms remain unclear since many of these mutations cause no alterations in protein structure and stability. As an alternative pathomechanism, here we have examined whether pathogenic mutations perturb the nanomechanics of cMyBP-C, which would compromise its modulatory mechanical tethers across sliding actomyosin filaments. Using single-molecule atomic force spectroscopy, we have quantified mechanical folding and unfolding transitions in cMyBP-C mutant domains. Our results show that domains containing mutation R495W are mechanically weaker than wild-type at forces below 40 pN, and that R502Q mutant domains fold faster than wild-type. None of these alterations are found in control, non-pathogenic variants, suggesting that nanomechanical phenotypes induced by pathogenic cMyBP-C mutations contribute to HCM development. We propose that mutation-induced nanomechanical alterations may be common in mechanical proteins involved in human pathologies.
