## Supplementary File S1 for "Nanomechanical phenotypes in cMyBP-C mutants that cause hypertrophic cardiomyopathy"

### Sheet: WT and mutant C3 monomers
Supplementary File S1. WT and mutant C3 monomers experimentally tested for alteration of protein structure (polyproteins in the other tab)
C3 domain cloning boundaries are positions 453 -543 in human cMyBP-C (Uniprot: Q14896)
		Mutated residues are in bold. Extra amino acids resulting from cloning are underlined.		83% CI: 83% confidence intervals.	∆Tm = Tm(WT) - Tm(MUT)
Mutation (cDNA)	Mutation (Protein)	Monomer sequence	Molecular weight (kDa)	Melting temperature at λ=215 nm, Tm (°C) ± 83% CI	Experimental ∆Tm (°C)	Theoretical protein Ɛ (g·L-1·cm-1)
WT	WT	MRGSHHHHHHGSPVLITRPLEDQLVMVGQRVEFECEVSEEGAQVKWLKDGVELTREETFKYRFKKDGQRHHLIINEAMLEDAGHYALCTSGGQALAELIVQEKRS	12.042	58.3±0.5	-	0.704
NM_000256.3:c.1483C>T	p.R495W	MRGSHHHHHHGSPVLITRPLEDQLVMVGQRVEFECEVSEEGAQVKWLKDGVELTWEETFKYRFKKDGQRHHLIINEAMLEDAGHYALCTSGGQALAELIVQEKRS	12.072	58.4±0.4	-0.1	1.158
NM_000256.3:c.1484G>A	p.R495Q	MRGSHHHHHHGSPVLITRPLEDQLVMVGQRVEFECEVSEEGAQVKWLKDGVELTQEETFKYRFKKDGQRHHLIINEAMLEDAGHYALCTSGGQALAELIVQEKRS	12.014	61.4±1.8	-3.1	0.706
NM_000256.3:c.1504C>T	p.R502W	MRGSHHHHHHGSPVLITRPLEDQLVMVGQRVEFECEVSEEGAQVKWLKDGVELTREETFKYWFKKDGQRHHLIINEAMLEDAGHYALCTSGGQALAELIVQEKRS	12.072	54.1±0.8	4.2	1.158
NM_000256.3:c.1505G>A	p.R502Q	MRGSHHHHHHGSPVLITRPLEDQLVMVGQRVEFECEVSEEGAQVKWLKDGVELTREETFKYQFKKDGQRHHLIINEAMLEDAGHYALCTSGGQALAELIVQEKRS	12.014	53.0±4.0	5.3	0.706

### Sheet: WT and mutant C3 polyproteins
Supplementary File S1. WT and mutant C3 polyproteins experimentally tested for nanomechanical defects (monomers in the other tab)
C3 domain cloning boundaries are positions 453 -543 in human cMyBP-C (Uniprot: Q14896)
		Mutated residues are in bold. Extra amino acids resulting from cloning are underlined. C-terminal cysteines for the attachment to the gold surface in AFM are double-underlined
Mutation (cDNA)	Mutation (Protein)	Polyprotein sequence	Molecular weight (kDa)	Theoretical protein Ɛ (g·L-1·cm-1)
-	-	MRGSHHHHHHGSPVLITRPLEDQLVMVGQRVEFECEVSEEGAQVKWLKDGVELTREETFKYRFKKDGQRHHLIINEAMLEDAGHYALCTSGGQALAELIVQEKRSPVLITRPLEDQLVMVGQRVEFECEVSEEGAQVKWLKDGVELTREETFKYRFKKDGQRHHLIINEAMLEDAGHYALCTSGGQALAELIVQEKRSPVLITRPLEDQLVMVGQRVEFECEVSEEGAQVKWLKDGVELTREETFKYRFKKDGQRHHLIINEAMLEDAGHYALCTSGGQALAELIVQEKRSPVLITRPLEDQLVMVGQRVEFECEVSEEGAQVKWLKDGVELTREETFKYRFKKDGQRHHLIINEAMLEDAGHYALCTSGGQALAELIVQEKRSPVLITRPLEDQLVMV…	86.624	0.783
NM_000256.3:c.1483C>T	p.R495W	MRGSHHHHHHGSPVLITRPLEDQLVMVGQRVEFECEVSEEGAQVKWLKDGVELTWEETFKYRFKKDGQRHHLIINEAMLEDAGHYALCTSGGQALAELIVQEKRSPVLITRPLEDQLVMVGQRVEFECEVSEEGAQVKWLKDGVELTWEETFKYRFKKDGQRHHLIINEAMLEDAGHYALCTSGGQALAELIVQEKRSPVLITRPLEDQLVMVGQRVEFECEVSEEGAQVKWLKDGVELTWEETFKYRFKKDGQRHHLIINEAMLEDAGHYALCTSGGQALAELIVQEKRSPVLITRPLEDQLVMVGQRVEFECEVSEEGAQVKWLKDGVELTWEETFKYRFKKDGQRHHLIINEAMLEDAGHYALCTSGGQALAELIVQEKRSPVLITRPLEDQLVMV…	86.864	1.288
NM_000256.3:c.1484G>A	p.R495Q	MRGSHHHHHHGSPVLITRPLEDQLVMVGQRVEFECEVSEEGAQVKWLKDGVELTQEETFKYRFKKDGQRHHLIINEAMLEDAGHYALCTSGGQALAELIVQEKRSPVLITRPLEDQLVMVGQRVEFECEVSEEGAQVKWLKDGVELTQEETFKYRFKKDGQRHHLIINEAMLEDAGHYALCTSGGQALAELIVQEKRSPVLITRPLEDQLVMVGQRVEFECEVSEEGAQVKWLKDGVELTQEETFKYRFKKDGQRHHLIINEAMLEDAGHYALCTSGGQALAELIVQEKRSPVLITRPLEDQLVMVGQRVEFECEVSEEGAQ VKWLKDGVELTQEETFKYRFKKDGQRHHLIINEAMLEDAGHYALCTSGGQALAELIVQEKRSPVLITRPLEDQLVM…	86.399	0.785
NM_000256.3:c.1504C>T	p.R502W	MRGSHHHHHHGSPVLITRPLEDQLVMVGQRVEFECEVSEEGAQVKWLKDGVELTREETFKYWFKKDGQRHHLIINEAMLEDAGHYALCTSGGQALAELIVQEKRSPVLITRPLEDQLVMVGQRVEFECEVSEEGAQVKWLKDGVELTREETFKYWFKKDGQRHHLIINEAMLEDAGHYALCTSGGQALAELIVQEKRSPVLITRPLEDQLVMVGQRVEFECEVSEEGAQVKWLKDGVELTREETFKYWFKKDGQRHHLIINEAMLEDAGHYALCTSGGQALAELIVQEKRSPVLITRPLEDQLVMVGQRVEFECEVSEEGAQVKWLKDGVELTREETFKYWFKKDGQRHHLIINEAMLEDAGHYALCTSGGQALAELIVQEKRSPVLITRPLEDQLVMV…	86.864	1.288
NM_000256.3:c.1505G>A	p.R502Q	MRGSHHHHHHGSPVLITRPLEDQLVMVGQRVEFECEVSEEGAQVKWLKDGVELTREETFKYQFKKDGQRHHLIINEAMLEDAGHYALCTSGGQALAELIVQEKRSPVLITRPLEDQLVMVGQRVEFECEVSEEGAQVKWLKDGVELTREETFKYQFKKDGQRHHLIINEAMLEDAGHYALCTSGGQALAELIVQEKRSPVLITRPLEDQLVMVGQRVEFECEVSEEGAQVKWLKDGVELTREETFKYQFKKDGQRHHLIINEAMLEDAGHYALCTSGGQALAELIVQEKRSPVLITRPLEDQLVMVGQRVEFECEVSEEGAQVKWLKDGVELTREETFKYQFKKDGQRHHLIINEAMLEDAGHYALCTSGGQALAELIVQEKRSPVLITRPLEDQLVMV…	86.399	0.785
NM_000256.3:c.1519G>A	p.G507R	MRGSHHHHHHGSPVLITRPLEDQLVMVGQRVEFECEVSEEGAQVKWLKDGVELTREETFKYRFKKDRQRHHLIINEAMLEDAGHYALCTSGGQALAELIVQEKRSPVLITRPLEDQLVMVGQRVEFECEVSEEGAQVKWLKDGVELTREETFKYRFKKDRQRHHLIINEAMLEDAGHYALCTSGGQALAELIVQEKRSPVLITRPLEDQLVMVGQRVEFECEVSEEGAQVKWLKDGVELTREETFKYRFKKDRQRHHLIINEAMLEDAGHYALCTSGGQALAELIVQEKRSPVLITRPLEDQLVMVGQRVEFECEVSEEGAQVKWLKDGVELTREETFKYRFKKDRQRHHLIINEAMLEDAGHYALCTSGGQALAELIVQEKRSPVLITRPLEDQLVMV…	87.417	0.776
NM_000256.3:c.1564G>A	p.A522T	MRGSHHHHHHGSPVLITRPLEDQLVMVGQRVEFECEVSEEGAQVKWLKDGVELTREETFKYRFKKDGQRHHLIINEAMLEDTGHYALCTSGGQALAELIVQEKRSPVLITRPLEDQLVMVGQRVEFECEVSEEGAQVKWLKDGVELTREETFKYRFKKDGQRHHLIINEAMLEDTGHYALCTSGGQALAELIVQEKRSPVLITRPLEDQLVMVGQRVEFECEVSEEGAQVKWLKDGVELTREETFKYRFKKDGQRHHLIINEAMLEDTGHYALCTSGGQALAELIVQEKRSPVLITRPLEDQLVMVGQRVEFECEVSEEGAQVKWLKDGVELTREETFKYRFKKDGQRHHLIINEAMLEDTGHYALCTSGGQALAELIVQEKRSPVLITRPLEDQLVMV…	86.864	0.781
